# Time-Restricted Feeding Attenuates Kidney Damage and Preserves Renal Function in Mouse Model of Chronic Kidney Disease

**DOI:** 10.1101/2025.09.08.674986

**Authors:** Terry Lin, Carlos Rey-Serra, Jessica Tituaña, Pablo Cannata, Hiep Le, Aidan Glina, Debashis Sahoo, Santiago Lamasp, Amandine Chaix, Satchidananda Panda

## Abstract

Chronic kidney disease (CKD) is a highly disabling and potentially deadly condition for which there is no cure. With renal damage risk factors such as hypertension, metabolic syndrome and type 2 diabetes on the rise, the prevalence of CKD is increasing worldwide. New therapeutic approaches to CKD management are thus warranted. Time-restricted feeding, a dietary intervention in which daily food intake is limited to a consistent time window, has shown benefits in the context of metabolic disease management. Boolean implication network model of human CKD gene expression data and data from mouse TRF kidney implied TRF could attenuate kidney injury from CKD. We tested the effect of TRF in mouse models of kidney damage under high-fat high-sucrose feeding to induce a metabolic-disease prone environment. Using gold standard pre-clinical models of renal fibrosis, we discovered that TRF protected from kidney damage and clinical features of CKD. At the molecular level, the effects of TRF were pleiotropic with benefits in pathways involved in renal inflammation, fibrosis, and ER stress. Importantly, our results also suggest that TRF can confer early protection from metabolic alterations implicated in kidney damage.
