## Supplementary Table S1 for "Time-Restricted Feeding Attenuates Kidney Damage and Preserves Renal Function in Mouse Model of Chronic Kidney Disease"

Supplementary Table ST1: List of genes with equivalent relationship within Boolean cluster IRF8.
	ensembl_gene_id	mgi_symbol	mgi_description	entrezgene_id	start_position	end_position	transcript_length	logFC	logCPM	F	PValue	FDR
1	ENSMUSG00000017697	Ada	adenosine deaminase	11486	163568504	163592159	1688	0.026289656	1.380905844	0.010368334	0.920052702	0.949931114
2	ENSMUSG00000025701	Alox5	arachidonate 5-lipoxygenase	11689	116387038	116438139	2821	-0.46852389	-0.944535807	0.695699996	0.415468269	0.55603602
3	ENSMUSG00000021322	Aoah	acyloxyacyl hydrolase	27052	20978283	21220787	2921	0.700474078	6.240669532	33.88147862	1.82E-05	0.000318573
4	ENSMUSG00000035021	Baz1a	bromodomain adjacent to zinc finger domain 1A	217578	54939774	55061133	6188	-0.626590958	4.092014486	16.85259072	0.000699204	0.004911778
5	ENSMUSG00000004446	Bid	BH3 interacting domain death agonist	12122	120868891	120893814	2415	0.685258763	5.451444454	24.14408982	0.000120942	0.001346515
6	ENSMUSG00000036887	C1qa	complement component 1, q subcomponent, alpha polypeptide	12259	136623228	136626114	1040	-0.636073717	7.120742006	7.808381801	0.012205502	0.04092055
7	ENSMUSG00000036905	C1qb	complement component 1, q subcomponent, beta polypeptide	12260	136607440	136613498	1088	-0.633523723	7.112139874	7.281560272	0.014950161	0.047812638
8	ENSMUSG00000040552	C3ar1	complement component 3a receptor 1	12267	122824097	122833120	4305	-0.815895208	4.085558276	12.50883442	0.002440107	0.012304709
9	ENSMUSG00000025804	Ccr1	chemokine (C-C motif) receptor 1	12768	123762161	123768729	2833	-1.418863122	2.921814041	17.42676442	0.000600551	0.004409807
10	ENSMUSG00000051439	Cd14	CD14 antigen	12475	36858120	36859851	1641	-0.346537541	4.75177217	3.246532781	0.0888206	0.181010536
11	ENSMUSG00000008845	Cd163	CD163 antigen	93671	124281615	124307486	4404	-2.054416807	0.753500894	22.974096	0.000156598	0.001617304
12	ENSMUSG00000034652	Cd300a	CD300A molecule	217303	114780867	114795480	4633	-0.369087568	2.777104326	2.810256272	0.111427961	0.213357929
13	ENSMUSG00000015355	Cd48	CD48 antigen	12506	171509577	171532826	922	-0.20681828	3.234671719	0.45732407	0.507713383	0.639518072
14	ENSMUSG00000040747	Cd53	CD53 antigen	12508	106667237	106697465	1742	-0.153660842	4.513849775	0.450767526	0.51073294	0.642117223
15	ENSMUSG00000022901	Cd86	CD86 antigen	12524	36424231	36486443	2539	-0.180840708	3.232217463	0.425982109	0.522445593	0.652329021
16	ENSMUSG00000079293	Clec7a	C-type lectin domain family 7, member a	56644	129438554	129449742	2272	-0.586348574	4.397016892	5.378595431	0.032702916	0.085942127
17	ENSMUSG00000030707	Coro1a	coronin, actin binding protein 1A	12721	126298945	126306959	1747	-0.184980463	4.738778056	0.557515597	0.465172608	0.600783391
18	ENSMUSG00000004530	Coro1c	coronin, actin binding protein 1C	23790	113980497	114046819	3136	-0.801521758	4.952650678	14.0021324	0.001554116	0.008802544
19	ENSMUSG00000024621	Csf1r	colony stimulating factor 1 receptor	12978	61233670	61265221	465	-1.060288617	6.255662185	25.1189591	9.81E-05	0.0011434
20	ENSMUSG00000038642	Ctss	cathepsin S	13040	95434097	95463714	1355	-0.761196405	7.213817141	18.97042487	0.000404236	0.003278738
21	ENSMUSG00000015340	Cybb	cytochrome b-245, beta polypeptide	13058	9301491	9354010	4752	-0.975192708	4.723257191	26.70932566	7.04E-05	0.000886525
22	ENSMUSG00000020143	Dock2	dedicator of cyto-kinesis 2	94176	34176815	34674719	6409	-0.927347027	3.169680411	15.63947599	0.000973222	0.006257528
23	ENSMUSG00000048120	Entpd1	ectonucleoside triphosphate diphosphohydrolase 1	12495	40600810	40730046	319	-0.573449038	3.920401445	8.075281885	0.011035815	0.037984329
24	ENSMUSG00000078771	Evi2a	ecotropic viral integration site 2a	14017	79417386	79421435	1463	-0.438702006	3.11303579	2.132147154	0.161951192	0.281097845
25	ENSMUSG00000058715	Fcer1g	Fc receptor, IgE, high affinity I, gamma polypeptide	14127	171057141	171061934	674	-0.545460621	5.370675054	4.523513201	0.047925994	0.114662378
26	ENSMUSG00000028874	Fgr	FGR proto-oncogene, Src family tyrosine kinase	14191	132701406	132729221	3363	-0.952471608	2.463359326	15.59453954	0.000985465	0.006311225
27	ENSMUSG00000056888	Glipr1	GLI pathogenesis-related 1 (glioma)	73690	111821353	111838536	1183	-0.627582596	2.011553381	7.299421208	0.014846375	0.047566003
28	ENSMUSG00000021886	Gpr65	G-protein coupled receptor 65	14744	98234894	98242903	2069	-0.012960996	2.531721283	0.001899664	0.965728356	0.978521674
29	ENSMUSG00000003283	Hck	hemopoietic cell kinase	15162	152950388	152993361	2092	-0.78781598	3.378068381	11.20593031	0.00369485	0.016662794
30	ENSMUSG00000031838	Ifi30	interferon gamma inducible protein 30	65972	71215419	71219307	980	-0.077649656	6.245274632	0.289816737	0.597116632	0.714824635
31	ENSMUSG00000035004	Igsf6	immunoglobulin superfamily, member 6	80719	120663290	120673795	2175	-0.322449587	3.084741085	2.321987261	0.145416313	0.258898518
32	ENSMUSG00000032089	Il10ra	interleukin 10 receptor, alpha	16154	45165135	45180447	3498	-0.69470141	3.843851863	7.986888929	0.011408556	0.038937967
33	ENSMUSG00000041515	Irf8	interferon regulatory factor 8	15900	121463097	121483433	1284	-0.531480265	4.343613141	7.718539845	0.012630284	0.041997344
34	ENSMUSG00000030786	Itgam	integrin alpha M	16409	127661812	127717663	4682	-0.644484179	3.192453121	6.978042553	0.016845817	0.052363541
35	ENSMUSG00000000290	Itgb2	integrin beta 2	16414	77366086	77401542	2970	-0.89195826	3.964536623	20.60355066	0.000271067	0.002423433
36	ENSMUSG00000055541	Lair1	leukocyte-associated Ig-like receptor 1	52855	4006401	4066203	6828	-0.616959795	3.724833738	5.513150986	0.0308527	0.082046929
37	ENSMUSG00000028581	Laptm5	lysosomal-associated protein transmembrane 5	16792	130640436	130663452	2600	-0.983233928	5.046945292	14.61212625	0.001301418	0.007746975
38	ENSMUSG00000021998	Lcp1	lymphocyte cytosolic protein 1	18826	75368541	75468282	356	-0.711133887	6.095986253	31.43022954	2.82E-05	0.000442397
39	ENSMUSG00000002699	Lcp2	lymphocyte cytosolic protein 2	16822	33996920	34042295	3644	-0.538843237	3.081506747	6.900109995	0.017375562	0.053586613
40	ENSMUSG00000024781	Lipa	lysosomal acid lipase A	16889	34469718	34504874	2965	0.67551828	7.244807526	13.57401259	0.001764294	0.009641285
41	ENSMUSG00000073412	Lst1	leukocyte specific transcript 1	16988	35404071	35407415	415	0.071684585	2.26178611	0.04073724	0.842372591	0.899620234
42	ENSMUSG00000021423	Ly86	lymphocyte antigen 86	17084	37529184	37603012	1134	-0.325419772	4.756240866	1.906602894	0.184714875	0.308914628
43	ENSMUSG00000069662	Marcks	myristoylated alanine rich protein kinase C substrate	17118	37009371	37014916	4048	-0.251447173	5.805987089	2.046589742	0.170153959	0.291589739
44	ENSMUSG00000101389	Ms4a4a	membrane-spanning 4-domains, subfamily A, member 4A	666907	11352887	11370154	836	-0.762559588	1.127024696	3.44530254	0.080343405	0.16772062
45	ENSMUSG00000026480	Ncf2	neutrophil cytosolic factor 2	17970	152675945	152712742	3550	-0.466159402	3.842905891	6.146165674	0.023606148	0.067463429
46	ENSMUSG00000071715	Ncf4	neutrophil cytosolic factor 4	17972	78129001	78146780	1464	-0.567800442	2.445782443	3.580762955	0.075108761	0.159671021
47	ENSMUSG00000020120	Plek	pleckstrin	56193	16921206	17002381	4101	-0.79049612	4.027343833	19.35221367	0.000367557	0.00304352
48	ENSMUSG00000026395	Ptprc	protein tyrosine phosphatase, receptor type, C	19264	137990599	138103446	5740	-0.464561236	5.20355973	3.7394667	0.069475281	0.151264784
49	ENSMUSG00000041836	Ptpre	protein tyrosine phosphatase, receptor type, E	19267	135139210	135288022	5753	-0.92188833	2.343560821	12.98370372	0.002108325	0.010988921
50	ENSMUSG00000033220	Rac2	Rac family small GTPase 2	19354	78443367	78456983	3038	-0.799749544	3.626041224	6.961172134	0.016958922	0.052593719
51	ENSMUSG00000027339	Rassf2	Ras association (RalGDS/AF-6) domain family member 2	215653	131831335	131872178	8233	-0.709566536	3.705199141	11.28952037	0.003595485	0.016355012
52	ENSMUSG00000021880	Rnase6	ribonuclease, RNase A family, 6	78416	51361365	51369644	2452	0.221650648	2.226859939	0.898862541	0.355990831	0.497840087
53	ENSMUSG00000027639	Samhd1	SAM domain and HD domain, 1	56045	156939453	156977185	3926	-0.472209703	5.308890743	12.49580854	0.002449999	0.012333669
54	ENSMUSG00000022876	Samsn1	SAM domain, SH3 domain and nuclear localization signals, 1	67742	75655681	75819169	1890	-1.109387051	1.377399331	14.63240553	0.001293846	0.007715493
55	ENSMUSG00000006818	Sod2	superoxide dismutase 2, mitochondrial	20656	13225733	13258950	451	1.096712309	8.123565459	96.5408857	1.52E-08	1.76E-06
56	ENSMUSG00000044827	Tlr1	toll-like receptor 1	21897	65082022	65090906	3025	-0.73446882	2.729462035	8.266667904	0.010274963	0.03596943
57	ENSMUSG00000027995	Tlr2	toll-like receptor 2	24088	83743579	83749074	3014	-0.604976484	3.643216475	8.653929317	0.008909744	0.0323121
58	ENSMUSG00000028599	Tnfrsf1b	tumor necrosis factor receptor superfamily, member 1b	21938	144940033	144973440	3818	-1.201583033	3.556144286	15.25687533	0.001083183	0.006771395
59	ENSMUSG00000030579	Tyrobp	TYRO protein tyrosine kinase binding protein	22177	30113185	30117010	597	-0.304586152	5.547189797	1.080427239	0.312744943	0.454250192
60	ENSMUSG00000033685	Ucp2	uncoupling protein 2 (mitochondrial, proton carrier)	22228	100142544	100151227	3988	0.062085093	7.440974811	0.03166366	0.860810528	0.911506564
